# A Time-Resolved High-Throughput Screening of Fission Yeast Deletion Mutants for Oxidative Stress Resistance

**DOI:** 10.64898/2025.12.22.695924

**Authors:** Mohammadtaha Pirsalehi, Rowshan Ara Islam, Kristal Ng, Olga Xintarakou, Peter Thorpe, Charalampos Rallis

## Abstract

Cells typically balance growth with stress responses - growing rapidly in low stress conditions and halting growth to defend against stress or to repair stress-induced damage. While numerous genome-wide screens have identified mutants resistant to oxidative stress, these have largely relied on static, end-point measurements. Here, we take a dynamic, time-resolved approach to uncover how fission yeast, *Schizosaccharomyces pombe*, adapts to oxidative stress over time. We have tracked the growth of 3,420 deletion mutants across nine time points spanning four days on both nutrient-rich solid media and that containing oxidative stress induced by hydrogen peroxide. This kinetic strategy revealed not just resistant or sensitive mutants. It allowed clustering of growth patterns across time and uncovered mutants that are capable of transiently uncoupling growth from stress response. Hydrogen peroxide induced a dose-dependent delay in colony expansion in most deletion strains, yet 15 mutants consistently maintained robust growth. These belong to different functional categories, highlighting diverse potential mechanisms ranging from altered DNA damage checkpoints to metabolic rewiring and growth regulation. By capturing dynamic trajectories rather than static outcomes, this study exposes hidden layers of growth under oxidative stress and identifies new genetic determinants of cellular resilience in fission yeast.
