## Supplemental Table 3 for "A Time-Resolved High-Throughput Screening of Fission Yeast Deletion Mutants for Oxidative Stress Resistance"

### Sheet: Sheet1
SUPPLEMENTAL TABLE 3
Systematic ID	Gene name	Product description
SPAC8E11.02c	rad24	14-3-3 protein Rad24
SPBC23G7.12c	rpt6	19S proteasome base subcomplex ATPase subunit Rpt6
SPACUNK4.15		2',3'-cyclic-nucleotide 3'-phosphodiesterase
SPBC106.16	pre6	20S proteasome complex subunit alpha 4 Pre6
SPBC1A4.02c	leu1	3-isopropylmalate dehydrogenase Leu1
SPAC5H10.09c	ecm31	3-methyl-2-oxobutanoatehydroxymethyltransferase Ecm31
SPAC637.09	rex1	3'-5'- exoribonuclease Rex1
SPAC1687.12c	coq4	4-hydroxy-3-methoxy-5-polyprenylbenzoate decarboxylase Coq4
SPAC3H5.05c	rps1401	40S ribosomal protein S14
SPAC1071.07c	rps1502	40S ribosomal protein S15
SPBC649.02	rps1902	40S ribosomal protein S19
SPBC21C3.13	rps1901	40S ribosomal protein S19
SPAC23C11.02c	rps23	40S ribosomal protein S23
SPBC19G7.03c	rps3002	40S ribosomal protein S30
SPBC19F8.08	rps401	40S ribosomal protein S4
SPBC21B10.10	rps402	40S ribosomal protein S4
SPAPB1E7.12	rps602	40S ribosomal protein S6
SPAC2C4.16c	rps801	40S ribosomal protein S8
SPAC521.05	rps802	40S ribosomal protein S8
SPBP8B7.06	rpp201	60S acidic ribosomal protein A2
SPCC364.03	rpl1702	60S ribosomal protein L17
SPBC56F2.02	rpl1901	60S ribosomal protein L19
SPAC959.08	rpl2102	60S ribosomal protein L21
SPBC365.03c	rpl2101	60S ribosomal protein L21
SPAC3H5.10	rpl3202	60S ribosomal protein L32
SPAC15E1.03	rpl42	60S ribosomal protein L36/L42
SPBC83.02c	rpl4302	60S ribosomal protein L37a
SPAC30D11.12	rpl3802	60S ribosomal protein L38
SPCC663.04	rpl39	60S ribosomal protein L39
SPAC3F10.18c	rpl4102	60S ribosomal protein L41
SPAC1F7.13c	rpl801	60S ribosomal protein L8/L2
SPAC3C7.08c	elf1	AAA family ATPase Elf1
SPBC29A3.09c	gcn20	AAA family ATPase Gcn20
SPBC2D10.18	coq8	ABC1 kinase family ubiquinone biosynthesis ATPase Coq8
SPBC1271.14	aga1	acetyl-CoA:L-glutamate N-acetyltransferase
SPCC777.09c	arg1	acetylornithine aminotransferase
SPBC4.06		acid phosphatase
SPAC9G1.05	aip1	actin binding WD repeat protein Aip1
SPAC16E8.01	shd1	actin filament endocytic adaptor, Sla1 family, Shd1
SPAC688.11	end4	actin filament endocytic membrane adaptor End4
SPAC13G7.05	are1	acyl-CoA-sterol acyltransferase Are1
SPCP1E11.05c	are2	acyl-coA-sterol acyltransferase Are2
SPAPB2B4.06		acyl-coenzyme A thioesterase
SPCC1442.14c	hnt1	adenosine 5'-monophosphoramidase
SPBC582.08	alt1	alanine aminotransferase Alt1
SPCC13B11.01	adh1	alcohol dehydrogenase Adh1
SPAC922.07c	atd2	aldehyde dehydrogenase
SPAC23A1.04c	mnl1	alpha mannosidase Mnl1
SPAC959.04c	omh6	alpha-1,2-mannosyltransferase Omh6
SPAC869.07c	mel1	alpha-galactosidase, melibiase
SPACUNK4.16c	tps3	alpha,alpha-trehalose-phosphate synthase
SPAC328.03	tps1	alpha,alpha-trehalose-phosphate synthase [UDP-forming]
SPAPB1A10.09	ase1	antiparallel microtubule cross-linking factor Ase1
SPBC2G2.06c	apl1	AP-2 adaptor complex beta subunit Apl1
SPAC31A2.09c	apm4	AP-2 adaptor complex mu subunit Apm4
SPBC685.04c	aps2	AP-2 adaptor complex sigma subunit Aps2
SPAC144.06	apl5	AP-3 adaptor complex subunit Apl5
SPBC776.06c		Arf3/6 docking factor
SPAC30.01c	sec72	ArfGEF Sec72
SPAC11E3.11c	syt22	ArfGEF Syt22
SPAC13G7.07	arb2	argonaute binding protein 2
SPAC140.03	arb1	argonaute inhibitor protein 1
SPBC557.04	ppk29	Ark1/Prk1 family protein kinase Ppk29
SPCP1E11.02	ppk38	Ark1/Prk1 family protein kinase Ppk38
SPAC56E4.03		aromatic aminotransferase
SPAC26A3.01	sxa1	aspartic protease Sxa1
SPAC25G10.05c	his1	ATP phosphoribosyltransferase
SPAC20H4.04	fml2	ATP-dependent 3' to 5' DNA helicase
SPAC22F3.08c	rok1	ATP-dependent RNA helicase Rok1
SPCC825.01		ATPase, involved in cytoplasmic translational initiation
SPBC216.05	rad3	ATR checkpoint kinase Rad3
SPAC9E9.08	rad26	ATRIP, ATR checkpoint kinase regulatory subunit Rad26
SPBC4B4.10c	atg5	autophagy associated protein Atg5
SPAC7D4.04	atg11	autophagy associated protein kinase regulator Atg11
SPCC16A11.08	atg20	autophagy associated PX/BAR domain sorting nexin Atg20
SPAC6F6.12	atg24	autophagy associated PX/BAR domain sorting nexin Atg24
SPAC1783.06c	atg12	autophagy associated ubiquitin-like protein modifier Atg12
SPBC725.09c	hob3	BAR adaptor protein Hob3
SPAC631.02	bdf2	BET family double bromodomain protein Bdf2
SPCPB16A4.03c	ade10	bifunctional IMP cyclohydrolase/phosphoribosylaminoimidazolecarboxamideformyltransferase
SPBC582.05c	brc1	BRCT domain protein Brc1
SPCC330.11	btb1	BTB/POZ family ubiquitin-type ligase substrate adaptor Btb1
SPAC27D7.11c		But2 family protein, similar to cell surface molecules
SPAC20G4.07c	erg4	C-24(28) sterol reductase Erg4
SPBC2F12.12c	cay1	cactin, spliceosome complex subunit
SPAC25H1.05	meu29	calcium transport factor
SPBC106.10	pka1	cAMP-dependent protein kinase catalytic subunit Pka1
SPCC364.04c	coy1	CASP family protein, Golgi vesicle transport factor Coy1
SPAC24C9.05c	mug70	CBS and PB1 domain protein, conserved in fungi and plants, implicated in signalling Mug70
SPAC20G4.01	caf16	CCR4-Not complex ATPase subunit Caf16
SPAC22H10.07	scd2	Cdc42 GTPase complex scaffold subunit Scd2
SPCC1223.06	tea1	cell end marker Tea1
SPAC23D3.10c	eng2	cell wall and ascospore endo-1,3-beta-glucanase Eng2
SPBC2D10.05	exg3	cell wall glucan 1,3-beta-glucosidase Exg3
SPAC26H5.08c	bgl2	cell wall glucan beta-glucosidase Bgl2
SPAC1783.05	hrp1	CENP-A chaperone, CHD family Hrp1
SPBC36B7.08c	ccp1	CENP-A histone disassembly chaperone Ccp1
SPBC1861.01c	cnp3	CENP-C ortholog Cnp3
SPBC2D10.16	mhf1	CENP-S ortholog, FANCM-MHF complex subunit Mhf1
SPCC576.12c	mhf2	CENP-X ortholog, FANCM-MHF complex subunit Mhf2
SPCC645.14c	sti1	chaperone activator Sti1
SPAC664.07c	rad9	checkpoint clamp complex protein Rad9
SPAPB1E7.04c	cts2	chitinase-like protein Cts2
SPCC1450.06c	grx3	CIA machinery monothiol glutaredoxin Grx3
SPAC6C3.04	cit1	citrate synthase Cit1
SPAC13C5.04		class I glutamine amidotransferase family protein, conserved in fungi, bacteria, plants
SPAC19A8.11c	irc6	clathrin coat adaptor Irc6
SPAC3G9.01	nsk1	Clp1-interacting, microtubule plus-end binding Nsk1
SPAC3A11.08	cul4	CLRC complex subunit, cullin 4
SPCC970.07c	raf2	CLRC ubiquitin ligase complex subunit Raf2
SPBC428.17c	wpl1	cohesin unloading factor (WAPL) Wpl1
SPAC30D11.09	cwf19	complexed with Cdc5 protein Cwf19
SPAC11D3.01c		Con-6 family conserved fungal protein
SPAC19G12.16c	adg2	conserved fungal cell surface protein, Kre9/Knh1 family, Adg2
SPBC215.03c	csn1	COP9/signalosome complex subunit Csn1
SPAC6F12.04	tvp15	COPI-coated vesicle associated protein
SPAC24B11.08c	erv46	COPII-coated vesicle component Erv46
SPBC1289.16c	cao2	copper amine oxidase-like protein Cao2
SPCC1494.08c		cortical variant C2 domain protein, human FAM102A and FAM102B ortholog, implicated in signalling or endocytosis
SPBC902.02c	ctf18	Ctf18 RFC-like complex subunit Ctf18
SPAC17H9.10c	ddb1	Cul4-RING E3 complex WD repeat protein subunit Ddb1
SPAC3H8.05c	mms1	Cul8-RING ubiquitin ligase complex WD repeat protein subunit Mms1
SPBC1718.01	pop1	cullin 1 adaptor protein Pop1
SPAC1565.07c	knd1	Cullin-associated NEDD8-dissociated protein Knd1
SPBC1709.04c	cyp3	cyclophilin family peptidyl-prolyl cis-trans isomerase Cyp3
SPAC21E11.05c	cyp8	cyclophilin family peptidyl-prolyl cis-trans isomerase Cyp8
SPBC36.04	cys11	cysteine synthase
SPAC24C9.02c	cyt2	cytochrome c1 heme lyase Cyt2
SPAC2C4.07c	dis32	cytoplasmic P body 3'-5'-exoribonuclease Dis3L2
SPBC354.01	gtp1	cytoplasmic translation associated GTP binding protein Gtp1
SPAC1039.06		D-serine ammonia-lyase activity
SPBC27.02c	ask1	DASH complex subunit Ask1
SPAC16A10.05c	dad1	DASH complex subunit Dad1
SPAC1805.07c	dad2	DASH complex subunit Dad2
SPAC14C4.16	dad3	DASH complex subunit Dad3
SPBC32F12.08c	duo1	DASH complex subunit Duo1
SPAC8C9.17c	spc34	DASH complex subunit Spc34
SPAC19G12.12	dlp1	decaprenyl diphosphate synthase subunit 2 Dlp1
SPAC2E1P3.01		dehydrogenase
SPBC2G2.13c	dcd1	deoxycytidylate deaminase
SPBC2A9.06c	nus1	di-trans,poly-cis-decaprenylcistransferase Nus1
SPAC22A12.10	ept1	diacylglycerol cholinephosphotransferase/ diacylglycerol ethanolaminesphotransferase Ept1
SPCC965.12	dpe2	dipeptidyl peptidase, unknown specificity, implicated in glutathione metabolism
SPCC1672.06c	asp1	diphosphoinositol pentakisphosphate kinase/IP8 pyrophosphatase
SPAC8F11.02c	dph3	diphthamide biosynthesis protein Dph3
SPBC577.12	dph6	diphthamide synthetase Dph6
SPCC576.14	dph5	diphthine synthase Dph5
SPBC336.01	fbh1	DNA helicase I, ubiquitin ligase F-box adaptor Fbh1
SPBC12D12.02c	cdm1	DNA polymerase delta subunit Cdm1
SPAC30D11.10	rad52	DNA recombination mediator Rad52 (previously Rad22)
SPAC3C7.03c	rad55	DNA recombination mediator, RecA family ATPase Rad55/Rhp55
SPAC20H4.07	rad57	DNA recombination mediator, RecA family ATPase Rad57/Rhp57
SPCC553.01c	dbl2	DNA recombination protein Dbl2
SPCC970.01	rad16	DNA repair endonuclease XPF
SPBC3E7.08c	rad13	DNA repair nuclease Rad13
SPAC6B12.02c	mus7	DNA repair protein Mus7/Mms22
SPAC1556.01c	rad50	DNA repair protein Rad50
SPAC12B10.12c	rhp41	DNA repair protein Rhp41
SPAC521.02	wss1	DNA repair WLM domain metallopeptidase Wss1
SPAC26H5.02c	mgs1	DNA replication ATPase Mgs1
SPCC23B6.05c	ssb3	DNA replication factor A subunit Ssb3
SPBC947.11c	elg1	DNA replication factor C complex subunit Elg1
SPBC1703.14c	top1	DNA topoisomerase I
SPBC1A4.03c	top2	DNA topoisomerase II
SPBC582.10c	rhp1602	DNA translocase Rhp16b
SPAC1142.08	fhl1	DNA-binding forkhead transcription factor for ribosomal proteins Fhl1
SPAC821.07c	moc3	DNA-binding pioneer transcription factor Moc3
SPBC29B5.01	atf1	DNA-binding pioneer transcription factor, Atf-CREB family Atf1
SPBC56F2.05c		DNA-binding transcription factor
SPCC965.10		DNA-binding transcription factor
SPBC1289.10c	adn2	DNA-binding transcription factor Adn2
SPCC1494.10	adn3	DNA-binding transcription factor Adn3
SPAC3H1.11	hsr1	DNA-binding transcription factor Hsr1
SPBP8B7.30c	thi5	DNA-binding transcription factor Thi5
SPAC4G8.13c	prz1	DNA-binding transcription factor, calcineurin responsive Prz1
SPAC6F12.02	rst2	DNA-binding transcription factor, glucose starvation sensing, Rst2
SPBC354.05c	sre2	DNA-binding transcription factor, membrane-tethered Sre2
SPBC27B12.11c	pho7	DNA-binding transcription factor, phosphate starvation genes Pho7
SPCC417.09c	sdr1	DNA-binding transcription factor, sulfur depletion response, Sdr1
SPAC11D3.07c	toe4	DNA-binding transcription factor, zf-fungal binuclear cluster type
SPAC2H10.01		DNA-binding transcription factor, zf-fungal binuclear cluster type
SPBC1718.03	ker1	DNA-directed RNA polymerase I complex subunit Ker1
SPBC11G11.05	rpa34	DNA-directed RNA polymerase I complex subunit Rpa34
SPBC17A3.05c		DNAJ/DUF1977, human DNAJB12 homolog, Hsp70 co-chaperone
SPCC18B5.06	dom34	Dom34-Hbs1 translation release factor complex subunit, peloto ortholog Dom34
SPAPB21F2.02	dop1	Dopey family protein Dop1
SPAC1D4.11c	lkh1	dual specificity protein kinase Lkh1
SPAC13G6.13		dubious
SPCC594.02c		DUF2456 family conserved fungal protein
SPCC1259.08		DUF2457 family conserved fungal protein
SPBC557.02c		DUF2458 family conserved fungal protein
SPAC227.17c	rea1	DUF3128 family, human c22orf39 ortholog, implicated in gene expression
SPAC3H8.04		DUF4210 domain protein, human FAM214A ortholog, implicated in chromosome segregation
SPAC22H10.02		DUF4452 family conserved fungal protein
SPAC8E11.05c		DUF5102 family, associated with clathrin coated vesicles
SPBC56F2.03	arp10	dynactin complex actin-like protein Arp10
SPAC1805.08	dlc1	dynein light chain Dlc1
SPAC2F7.03c	pom1	DYRK family cell polarity protein kinase Pom1
SPAC30C2.02	mmd1	eIF-5A-deoxyhypusine hydroxylase
SPAC27E2.02	yih1	eIF2alpha (Gcn2) kinase inhibitor (human IMPACT homolog) Yih1
SPBC1685.13	fhn1	eisosome assembly protein Fhn1
SPAC4H3.13	pcc1	EKC/KEOPS complex subunit Pcc1
SPCC338.08	ctp1	endonuclease activator Ctp1
SPCC794.11c	ent3	ENTH/VHS domain protein Ent3
SPBC428.14	mlg1	ER MAM associated 1-acylglycerol-3-phosphate acyltransferase Mlg1
SPAC25H1.07	emc1	ER membrane protein complex subunit Emc1
SPCC1020.11c	emc6	ER membrane protein complex subunit Emc6
SPBC83.10	emc7	ER membrane protein complex subunit Emc7
SPBC16C6.09	ogm4	ER membrane protein O-mannosyltransferase Ogm4
SPCC1259.02c	erm1	ER metallopeptidase Erm1
SPAC12B10.02c	sdg1	ER resident protein acetylase Sdg1
SPCC584.11c	svf1	ER to Golgi ceramide transport protein, lipocalin superfamily Svf1
SPBC1E8.02		ER ubiquitin family protein
SPBC4B4.06	vps25	ESCRT II complex subunit Vps25
SPBC3B9.09	vps36	ESCRT II complex subunit Vps36
SPBC13G1.12	did2	ESCRT III complex subunit Did2
SPBC1604.18c	cmp7	ESCRT III complex subunit, nuclear envelope specific subunit Cmp7
SPAC6G9.12	cfr1	exomer complex BRCT domain subunit Cfr1/Chs5
SPBC31F10.16	bch1	exomer complex ChAPs family (Chs5p-Arf1p-binding) protein Bch1
SPBC13G1.14c	rns1	exon junction complex associated RNA-binding protein Rns1
SPAC17A5.14	exo2	exonuclease II Exo2
SPAC1782.08c	rex3	exonuclease Rex3
SPCC1739.07	cti1	exosome C1D family subunit Cti1
SPBC56F2.01	pof12	F-box protein Pof12
SPAC13D6.01	pof14	F-box protein Pof14
SPCC338.16	pof3	F-box protein Pof3
SPBC31F10.15c	atp15	F1-FO ATP synthase epsilon subunit (central stalk) Atp15
SPBC1604.07	atp4	F1-FO ATP synthase peripheral stalk-membrane subunit, Atp4
SPBC36.06c	spo9	farnesyltranstransferase subunit Erg20
SPAC22H12.05c	fsc1	fasciclin domain protein Fsc1
SPAPB1A11.03		FMN-dependent alpha-hydroxy acid dehydrogenase, probable lactate dehydrogenase
SPBC8E4.05c		fumarate lyase superfamily, unknown specificity, bacterial 3-carboxy-cis,cis-muconate cycloisomerase related
SPAC2E1P3.05c	cbm1	fungal cellulose binding domain protein
SPBC17D1.05	rhs1	fungal protein, conserved in ascomycetes
SPBC24C6.06	gpa1	G-protein alpha subunit
SPBC19F5.01c	puc1	G1 cyclin Puc1
SPBPB2B2.10c	gal7	galactose-1-phosphate uridylyltransferase Gal7
SPAC1420.01c	mks1	GATA-like domain protein
SPAC12G12.01c	sea4	GATOR2-SEACAT complex ubiquitin-protein ligase E3 subunit Sea4
SPBC4F6.10	vps901	GEF Vps901
SPAP8A3.13c	gid10	GID complex subunit Gid10
SPCC825.02	gbs1	glucosidase II beta subunit
SPAPB1E7.07	glt1	glutamate synthase (GOGAT) Glt1
SPCC757.05c	dug2	glutamine amidotransferase (GATase II) subunit Dug2
SPCC757.03c	hsp3101	glyoxylase III Hsp3101
SPAC22E12.03c	sdj1	glyoxylase III Sdj1
SPAC22F8.02c	pvg5	Golgi 4,6-pyruvylated galactose (PvGal) residue biosynthesis protein Pvg5
SPBC19C7.12c	omh1	Golgi alpha-1,2-mannosyltransferase Omh1
SPBC8D2.17	gmh4	Golgi alpha-1,6-galactosyltransferase Gmh4
SPAC186.05c	gdt1	Golgi calcium and manganese antiporter Gdt1
SPBC947.10	dsc1	Golgi Dsc E3 ligase complex subunit Dsc1
SPAC1486.02c	dsc2	Golgi Dsc E3 ligase complex transmembrane subunit, C-terminal UBA domain Dsc2
SPBC1921.06c	pvg3	Golgi galactosylxylosylprotein 3-beta-galactosyltransferase Pvg3
SPAC6C3.06c	neo1	Golgi membrane phospholipid translocase (flippase) Neo1
SPBC16G5.09	kex1	Golgi serine carboxypeptidase
SPCC1235.08c	pdh1	Golgi to ER retrograde transport protein
SPAC3F10.16c		GTP binding protein, HSR1-related
SPAC1002.19	urg1	GTP cyclohydrolase II Urg1
SPAC824.09c	age1	GTPase activating protein Age1
SPBC26H8.08c	grn1	GTPase Grn1
SPAC17H9.09c	ras1	GTPase Ras1
SPAC630.07c		GTPase superfamily protein, septin related
SPBC215.10	odr1	HAD superfamily hydrolase, unknown role
SPBP8B7.22	erd2	HDEL receptor
SPAC57A7.12	ssz1	heat shock protein Ssz1
SPAC18G6.02c	chp1	heterochromatin (HP1) family chromodomain protein Chp1
SPBC16C6.10	chp2	heterochromatin (HP1) family chromodomain protein Chp2
SPAC869.06c	hry1	HHE domain cation binding protein, implicated in the repair of iron-sulfur clusters damaged by oxidative and nitrosative stress
SPBC725.02	mpr1	histidine-containing response regulator phosphotransferase Mpr1
SPAC25A8.01c	fft3	histone chaperone/ATP-dependent chromatin remodeller, SMARCAD1 family Fft3
SPAC3G9.07c	hos2	histone deacetylase (class I) Hos2
SPCC132.02	hst2	histone deacetylase, Sirtuin family, NAD-dependent Hst2
SPBC16D10.07c	sir2	histone deacetylase, Sirtuin family, NAD-dependent Sir2
SPBC11B10.10c	pht1	histone H2A variant H2A.Z Pht1
SPCC364.06	nap1	histone H2A-H2B chaperone Nap1
SPBC609.05	pob3	histone H2A-H2B chaperone, FACT complex subunit Pob3
SPAC6G9.03c	rtt106	histone H3.3 H4 heterotetramer chaperone Rtt106
SPBC8D2.03c	hhf2	histone H4 h4.2
SPCC1739.05	set5	histone lysine methyltransferase Set5
SPAC57A10.09c	nhp6	HMG-box non-histone chromatin protein
SPAPB1E7.06c	eme1	Holliday junction resolvase subunit Eme1
SPAC343.16	lys2	homoaconitate hydratase Lys2
SPAP27G11.05c	vps41	HOPS complex subunit Vps41
SPAC824.05	vps16	HOPS/CORVET complex subunit Vps16
SPAC823.12	vps11	HOPs/CORVET complex ubiquitin protein ligase E3 subunit Vps11
SPCC790.02	pep3	HOPS/CORVET complex ubiquitin-protein ligase E3 subunit Pep3/Vps18
SPBC1734.11	mas5	Hsp40 family DNAJ domain protein Mas5
SPAC13G7.02c	ssa1	Hsp70 family heat shock protein Ssa1
SPAC22E12.18		human CCNDBP1 ortholog, may coordinate transcription elongation and splicing based on human interactions
SPAC29B12.11c		human WW domain binding protein-2 ortholog
SPAC1F8.04c	hhy1	hydrolase Hhy1
SPAC186.02c		hydroxyacid dehydrogenase, implicated in cellular detoxification
SPBC1604.08c	imp1	importin alpha family nuclear import signal receptor adaptor Imp1
SPAC664.02c	arp8	Ino80 complex actin-like protein Arp8
SPCC1259.04	iec3	Ino80 complex subunit Iec3
SPAC6B12.05c	ies2	Ino80 complex subunit Ies2
SPCC4B3.10c	ipk1	inositol 1,3,4,5,6-pentakisphosphate (IP5) kinase
SPAC1093.03	fig4	inositol polyphosphate phosphatase Fig4
SPAC9G1.10c	inp53	inositol polyphosphate phosphatase Inp53
SPBC2G2.02	syj1	inositol-polyphosphate 5-phosphatase, synaptojanin homolog 1
SPAC29A4.17c	fun14	integral mitochondrial outer membrane (MOM) protein
SPBC14F5.03c	kap123	karyopherin/importin beta family nuclear import signal receptor Kap123
SPCC550.11	nmd5	karyopherin/importin beta family nuclear import/export signal receptor Nmd5
SPCC757.09c	rnc1	KH domain RNA-binding protein Rnc1
SPBC1604.20c	tea2	kinesin family plus-end directed microtubule motor Tea2
SPAC3A11.14c	pkl1	kinesin-14 family minus-end directed microtubule motor Pkl1
SPBC2F12.13	klp5	kinesin-8 family plus-end directed microtubule motor Klp5
SPBC1685.15c	klp6	kinesin-8 family plus-end directed microtubule motor Klp6
SPAC186.08c	ldh1	L-lactate dehydrogenase Ldh1
SPAC18G6.10	lem2	LEM domain nuclear inner membrane protein Heh1/Lem2
SPBC337.11		lipid raft associated CH-OH group oxidoreductase, implicated in lipid/sterol metabolism
SPBC18H10.02	lcf1	long-chain-fatty-acid-CoA ligase Lcf1
SPAC2F3.15	lsk1	Lsk1 complex cyclin-dependent protein kinase Lsk1
SPBC3D6.08c	lsm1	Lsm1-7 complex subunit Lsm1
SPCC1840.10	lsm8	Lsm2-8 complex subunit Lsm8
SPBC6B1.06c	ubp14	Lys48-specific deubiquitinase Ubp14
SPAC513.03	mfm2	M-factor precursor Mfm2
SPBC25B2.02c	mam1	M-factor transmembrane transporter Mam1
SPBC3D6.04c	mad1	Mad2 receptor at unattached kinetochores, Mad1
SPAC57A7.04c	pabp	major poly(A) binding protein Pabp/Pab1
SPAPYUG7.02c	sin1	MAP kinase and TOR substrate adaptor Sin1
SPAC1006.09	win1	MAP kinase kinase kinase Win1
SPBC543.07	pek1	MAP kinase kinase Pek1
SPCC1322.08	srk1	MAPK-activated protein kinase Srk1
SPAC323.07c		MatE family transmembrane transporter
SPAPYUG7.03c	mid2	medial ring protein, anillin Mid2
SPBC12D12.06	srb11	mediator complex cyclin subunit Srb11
SPAC23H4.17c	srb10	mediator complex cyclin-dependent protein kinase subunit Srb10
SPBC31F10.09c	med10	mediator complex subunit Med10
SPAC5D6.05	med18	mediator complex subunit Med18
SPCC4E9.01c	rec11	meiotic cohesin complex STAG protein Rec11
SPAC458.04c	dli1	meiotic dynein intermediate light chain Dli1/Dil1
SPBC29A10.02	spo5	meiotic RNA-binding protein 1
SPAC26H5.05	mga2	membrane sensing transcription coactivator, ankyrin repeat containing Mga2
SPAC328.04	spg4	microtubule severing ATPase Spg4
SPAC11E3.03	csm1	microtubule-site clamp monopolin complex subunit Csm1/Pcs1
SPBC6B1.04	mde4	microtubule-site clamp monopolin complex subunit Mde4
SPAPB2B4.02	grx5	mitochondrial [2Fe-2S] cluster assembly and transfer glutaredoxin Grx5
SPCC5E4.05c	mgl1	mitochondrial acylglycerol lipase Mgl1
SPBC530.10c	anc1	mitochondrial carrier, ATP:ADP antiporter Anc1
SPAC8C9.12c	mrs3	mitochondrial carrier, iron ion Mrs3
SPBC26H8.14c	cox17	mitochondrial copper chaperone for cytochrome c oxidase Cox17
SPAC20G8.02		mitochondrial DDHD family phospholipase
SPAC688.10	rev3	mitochondrial DNA polymerase, zeta catalytic subunit Rev3
SPAC13F5.03c	gld1	mitochondrial glycerol dehydrogenase Gld1
SPBC405.06	xdj1	mitochondrial Hsp70 DNAJ protein Xdj1
SPAC30C2.06c	dml1	mitochondrial inheritance GTPase, tubulin-like
SPAP27G11.02	mgr3	mitochondrial inner membrane i-AAA protease complex TPR repeat subunit Mgr3
SPBC2D10.07c	mmp1	mitochondrial inner membrane peptidase complex catalytic subunit
SPAC1F3.10c	2001-10-01	mitochondrial intermediate peptidase Oct1
SPBC543.09	yta12	mitochondrial m-AAA protease Yta12
SPAC1805.09c	fmt1	mitochondrial methionyl-tRNA formyltransferase Fmt1
SPAC29B12.05c	mtq1	mitochondrial N(5)-glutamine methyltransferase
SPBC725.10	tsp0	mitochondrial outer membrane protein, TspO
SPBC1604.02c	ppr1	mitochondrial PPR repeat protein Ppr1
SPBC19G7.07c	ppr3	mitochondrial PPR repeat protein Ppr3
SPBC1289.06c	ppr8	mitochondrial PPR repeat protein Ppr8
SPBC19F8.04c	lcl3	mitochondrial protein Lcl3
SPBC27B12.07		mitochondrial protein, implicated in regulation of proline metabolism (S. cerevisiae), and calcium import (human)
SPBC12C2.01c		mitochondrial PRR repeat protein, implicated in mitochondrial gene expression
SPBP4H10.10	rbd3	mitochondrial rhomboid family peptidase Rbd3
SPCC24B10.04	mrpl50	mitochondrial ribosomal protein subunit L50
SPBC2G2.07c	mug178	mitochondrial ribosomal protein subunit L51-b
SPBC14C8.16c	bot1	mitochondrial ribosomal protein subunit S45
SPAC644.07	bcs1	mitochondrial Rieske ISP assembly ATPase Bcs1
SPCC1183.04c	pet127	mitochondrial RNA degradosome protein Pet127
SPBC25D12.06	mrh5	mitochondrial translation ATP-dependent RNA helicase Mrh5
SPBC25D12.05	trm1	mitochondrial tRNA (guanine-N2-)-methyltransferase Trm1.1 OR nuclear and mitochondrial tRNA (guanine-N2-)-methyltransferase Trm1.2
SPAC222.05c	mss1	mitochondrial tRNA wobble uridine modification GTPase Mss1
SPAC26A3.14c	atg44	mitofissin Atg44
SPBC2G2.14	csi1	mitotic centromere-SPB clustering protein Csi1
SPAC4F10.11	spn1	mitotic septin Spn1
SPCC1322.12c	bub1	mitotic spindle checkpoint kinase Bub1
SPAC17G8.10c	dma1	mitotic spindle checkpoint ubiquitin ligase Dma1
SPBC6B1.09c	nbs1	Mre11 complex BRCT domain subunit Nbs1
SPAC22G7.07c	ime4	mRNA (N6-adenosine)-methyltransferase Ime4
SPCC74.02c	ppn1	mRNA cleavage and polyadenylation specificity factor complex associated protein (PNUTS)
SPAC6F6.09	eaf6	Mst2/NuA4 histone acetyltransferase complex subunit Eaf6
SPAC4C5.03		multispanning membrane protein, CTNS/PQ domain protein, implicated in transmembrane transport
SPCC285.16c	msh6	MutS protein homolog
SPCC1442.17c	ist1	MVB sorting pathway protein Ist1
SPAC4A8.05c	myp2	myosin II heavy chain Myo3
SPAC926.03	rlc1	myosin II regulatory light chain Rlc1
SPCC1919.10c	myo52	myosin type V
SPAC13C5.05c		N-acetylglucosamine-phosphate mutase
SPBC19C7.02	ubr1	N-end-recognizing protein, UBR ubiquitin-protein ligase E3 Ubr1
SPBC12C2.04		NAD binding dehydrogenase family protein
SPBC1778.03c		NADH pyrophosphatase
SPBC29A10.01	ccr1	NADPH-cytochrome p450 reductase
SPBC418.02	nat1	NatA N-acetyltransferase complex regulatory subunit Nat1
SPCC777.10c	ubc12	NEDD8-conjugating enzyme Ubc12
SPBC839.03c	dcn1	neddylation protein Dcn1
SPBC19F8.02	nud3	nuclear distribution protein NUDC homolog
SPBC16E9.12c	pab2	nuclear poly(A) binding protein (PABP) Pab2
SPAC14C4.06c	nab2	nuclear poly(A) binding protein Nab2
SPBC15D4.10c	amo1	nuclear rim protein Amo1
SPAC694.04c		nuclear/mitochondrial metal-dependent protein hydrolase, human MYG1 ortholog
SPBC1711.05	srp40	nucleocytoplasmic transport chaperone Srp40
SPBC25D12.02c	dnt1	nucleolar protein Dnt1
SPAC140.02	gar2	nucleolin, nucleolar histone chaperone required for rRNA metabolism
SPAC1486.04c	alm1	nucleoporin Alm1
SPCC285.13c	nup60	nucleoporin Nup60
SPCC18B5.07c	nup61	nucleoporin Nup61
SPAC1805.04	nup132	nucleoporin, WD repeat Nup132
SPAC890.06	nup155	nucleoporin, WD repeat Nup155
SPCC11E10.05c	ynd1	nucleoside diphosphatase Ynd1
SPAC1071.03c	sil1	nucleotide exchange factor for the ER lumenal Hsp70 chaperone, Sil1
SPBC23G7.06c	nvj2	nucleus-vacuole junction protein Nvj2
SPAC27E2.03c	ola1	Obg-like ATPase, human OLA1 ortholog, Ola1
SPCC965.09		omega-amidase
SPBC577.14c	spa1	ornithine decarboxylase antizyme with +1 programmed ribosomal frameshift Spa1
SPBC21C3.08c	car2	ornithine transaminase Car2
SPBC29A10.12	oxs1	oxidative stress transcription coactivator/ribosome recycling protein Oxs1
SPAC3A11.11c		oxidoreductase, implicated in vitamin metabolism, or cellular detoxification
SPBC3H7.09	erf2	palmitoyltransferase Erf2
SPCC737.05		peroxin Pex28/29
SPAC17A5.01	pex6	peroxin-6 ATPase subunit
SPAC17D4.01	pex7	peroxin-7
SPBC3D6.05	ptp4	phosphatidate cytidylyltransferase Ptp4/Dgk1
SPBC26H8.03	cho2	phosphatidylethanolamine N-methyltransferase Cho2
SPCC794.08	efr3	phosphatidylinositol-4 kinase plasma membrane scaffold Efr3
SPAP8A3.07c	aro3	phospho-2-dehydro-3-deoxyheptonate aldolase Aro3
SPAC24H6.10c	aro4	phospho-2-dehydro-3-deoxyheptonate aldolase Aro4
SPBC24C6.09c		phosphoketolase family protein
SPBP8B7.18c	thi201	phosphomethylpyrimidine kinase Thi201
SPAC27E2.09	mak2	phosphorelay sensor kinase Mak2
SPCC74.06	mak3	phosphorelay sensor kinase Mak3
SPAC823.14	ptf1	phosphoric monoester hydrolase Ptf1
SPBC3H7.07c	ser2	phosphoserine phosphatase Ser2
SPCC794.03		plasma membrane amino acid derivative transmembrane transporter
SPBC1652.02		plasma membrane amino acid transmembrane transporter
SPCPB1C11.02		plasma membrane amino acid transmembrane transporter
SPAC13G7.04c	mac1	plasma membrane anchored protein, claudin family, predicted membrane sensor Mac1
SPCC1739.10	mug33	plasma membrane anchored protein, claudin family, predicted membrane sensor, Tea1-interacting protein implicated in exocytosis
SPAC977.17	aqp1	plasma membrane aquaporin family transmembrane transporter, Aqp1
SPAC23H3.11c	max1	plasma membrane beta-glucan biosynthesis protein Max1
SPBC354.08c	rsn1	plasma membrane calcium ion transmembrane transporter
SPAC24H6.13		plasma membrane calcium permeable gated cation channel
SPCC1393.10	ctr4	plasma membrane copper transporter complex subunit Ctr4
SPBC1683.09c	frp1	plasma membrane ferric iron reductase (NADPH) Frp1
SPBC1271.09	tgp1	plasma membrane glycerophosphodiester transmembrane transporter
SPBC8E4.01c	pho84	plasma membrane inorganic phosphate transmembrane transporter
SPBC32F12.01c	css1	plasma membrane inositol phosphosphingolipid phospholipase C, Css1
SPAC1F7.08	fio1	plasma membrane iron transport multicopper oxidase Fio1
SPCC622.11	lmb1	plasma membrane LMBR1-like multi-pass membrane protein, human LMBRD2 ortholog, implicated in signalling
SPCC1884.02	nic1	plasma membrane NiCoT heavy metal ion transmembrane transporter Nic1
SPBC29B5.02c	isp4	plasma membrane OPT oligopeptide transmembrane transporter family Isp4
SPCC1827.07c	spx2	plasma membrane phosphate exporter Spx2/Xpr1
SPAC4F10.16c		plasma membrane phospholipid-translocating ATPase complex, ATPase subunit
SPBC649.04	uvi15	plasma membrane protein, palmitoylated, Uvi15
SPAC29B12.14c		plasma membrane purine transmembrane transporter
SPCC569.05c		plasma membrane spermidine family transmembrane transporter
SPAC1F5.08c	yam8	plasma membrane stretch-activated calcium ion channel regulatory subunit Yam8
SPAC24H6.11c	vsb1	plasma membrane sulfate transmembrane transporter Vsb1
SPBPB10D8.04c	ssu1	plasma membrane sulfite efflux transmembrane transporter Ssu1
SPAC1399.03	fur4	plasma membrane uracil transmembrane transporter
SPBC1685.06	cid11	poly(A) polymerase Cid11, terminal uridylyl transferase
SPCC663.12	cid12	poly(A) polymerase Cid12
SPAC11D3.04c		polyketide cyclase SnoaL-like domain protein
SPCC1753.05	rsm1	pre-mRNA leakage protein Rsm1
SPBC215.02	pfd5	prefoldin subunit Pfd5
SPCC70.03c	put1	proline dehydrogenase Put1
SPAC19D5.01	pyp2	protein tyrosine phosphatase Pyp2
SPAC1071.12c	stp1	protein tyrosine phosphatase Stp1, unknown biological role
SPBC17A3.06		protein tyrosine/serine/threonine phosphatase
SPBC83.16c		protein with a role in clearing protein aggregates
SPBC32F12.05c	cwf12	Prp19 complex subunit Cwf12
SPAC6G9.14	puf4	pumilio family RNA-binding protein Puf4
SPCC1682.15	mug122	PX/PXA domain protein, implicated in membrane organization or lipid metabolism
SPAC23A1.14c		pyridoxal phosphate-dependent transferase, possible cystathionine beta-lyase implicated in sulfur metabolism
SPAC6F6.11c		pyridoxine-pyridoxal-pyridoxamine kinase
SPAC26F1.03	pda1	pyruvate dehydrogenase e1 component alpha subunit Pda1
SPBC30D10.13c	pdb1	pyruvate dehydrogenase e1 component beta subunit Pdb1
SPAC644.13c		Rab GTPase binding protein
SPAC227.06	yip5	Rab GTPase binding Yip5
SPBC23E6.08	rgp1	Rab-specific(Ryh1/Ypt6) Ric1-Rgp1 guanyl-nucleotide exchange factor subunit Rgp1/Sat1
SPAC1851.04c	ric1	Rab-specific(Ryh1/Ypt6) Ric1-Rgp1 guanyl-nucleotide exchange factor subunit Ric1/Sat4
SPBC530.01	gyp1	RabGAP Gyp1
SPCC330.02	rhp7	Rad7 homolog Rhp7
SPBC337.13c	gtr1	RagA/B GTPase Gtr1
SPBC1778.05c	lam2	Ragulator complex Rag GEF subunit
SPBC21.05c	ral2	Ras1-Scd pathway protein Ral2
SPBC646.12c	gap1	RasGAP Gap1
SPAC10F6.04	ats1	RCC domain protein Ats1
SPAC644.14c	rad51	RecA family recombinase Rad51/Rhp51
SPAC23A1.19c	hrq1	RecQ type DNA helicase Hrq1
SPAC2G11.12	rqh1	RecQ type DNA helicase Rqh1
SPBCPT2R1.08c	tlh2	RecQ type DNA helicase Tlh1
SPBC30D10.04	swi3	replication fork protection complex subunit Swi3
SPAC31G5.12c	maf1	repressor of RNA polymerase III Maf1
SPAC4G9.13c	vps26	retromer complex arrestin related endocytic adaptor subunit Vps26
SPCC777.13	vps35	retromer complex subunit Vps35
SPAC14C4.13	rad17	RFC related checkpoint protein Rad17
SPBC23G7.08c	rga7	RhoGAP Rga7
SPAC1565.02c	rga10	RhoGAP, with CRAL-TRIO domain Rga10
SPBC1347.08c	rnh202	ribonuclease H2 complex subunit Rnh202
SPCC1450.03	utp502	ribonucleoprotein (RNP) complex Utp502
SPBC1709.13c	set10	ribosomal lysine methyltransferase Set10
SPAC6G10.11c	ubi3	ribosomal-ubiquitin fusion protein Ubi3
SPBC16H5.08c		ribosome biogenesis ATPase, Arb family ABCF2-like
SPBC1539.10	nop16	ribosome biogenesis protein Nop16
SPAC8C9.10c	rrp14	ribosome biogenesis protein Rrp14
SPAPB21F2.03	slx9	ribosome biogenesis protein Slx9
SPAC1071.05	hpm1	ribosome methytransferase involved in ribosome assembly Hpm1
SPAC4F10.06	bud22	ribosome small subunit biogenesis protein, BUD22 family
SPBC83.03c	tas3	RITS complex subunit 3
SPAC19D5.06c	din1	RNA NAD-cap (NAD-forming) hydrolase/RNA pyrophosphohydrolase Din1
SPAC23A1.16c	rtr1	RNA polymerase II CTD phosphatase Rtr1
SPAC2F7.02c	psr1	RNA polymerase II CTD S5 small phosphatase Psr1
SPAC3G6.04	rnp24	RNA-binding protein Rnp24
SPAC10F6.06	vip1	RNA-binding protein Vip1
SPAC6F12.09	rdp1	RNA-directed RNA polymerase (RDRC) Rdp1
SPCC1393.05	ers1	RNA-silencing factor Ers1
SPCC1739.03	hrr1	RNAi-mediated heterochromatin assembly helicase Hrr1
SPBC20F10.05	nrl1	RNAi-mediated silencing protein, human NRDE2 ortholog Nrl1
SPCC1223.01	rqt1	RQT complex subunit ubiquitin-protein ligase E3 subunit Rqt1
SPAC212.01c		S. pombe specific DUF999 family protein 2
SPAC750.06c		S. pombe specific DUF999 family protein 4
SPBCPT2R1.01c		S. pombe specific DUF999 family protein 9
SPBC3B8.03	lys9	saccharopine dehydrogenase
SPAC57A10.14	sgf11	SAGA complex deubiquitinating submodule subunit Sgf11
SPBC887.18c	hfi1	SAGA complex subunit Hfi1/Ada1
SPAC13A11.04c	ubp8	SAGA complex ubiquitin C-terminal hydrolase Ubp8
SPBC14C8.17c	spt8	SAGA complex WD repeat subunit Spt8
SPAPB18E9.04c		Schizosaccharomyces pombe specific cell surface glycoprotein
SPBC1711.15c		Schizosaccharomyces pombe specific microprotein
SPAC8E11.06		Schizosaccharomyces pombe specific microprotein
SPAC4F10.08	mug126	Schizosaccharomyces pombe specific protein
SPAC56F8.14c	mug115	Schizosaccharomyces pombe specific protein Mug115
SPAC24H6.08		Schizosaccharomyces specific protein
SPAC1805.14		Schizosaccharomyces specific protein
SPAC17C9.15c	dhm2	Schizosaccharomyces specific protein Dhm2
SPAC1A6.08c	mug125	Schizosaccharomyces specific protein Mug125
SPAC8C9.09c	mug129	Schizosaccharomyces specific protein Mug129
SPBC660.09	mug168	Schizosaccharomyces specific protein Mug168
SPCC1235.12c	mug146	Schizosaccharomyces specific protein Mug46
SPAC27E2.11c		Schizosaccharomyces specific protein, GPI anchored
SPBPB7E8.01		Schizosaccharomyces specific protein, predicted GPI anchor, possible peptidase
SPBC36.11		Schizosaccharomyces specific protein, predicted plasma membrane receptor
SPBC2G2.03c	sbh1	Sec61 translocon beta subunit, GEF Sbh1
SPBC23G7.04c	nif1	SEL1/TPR repeat protein, protein kinase inhibitor Nif1
SPAC227.11c	yos9	sensor for misfolded ER glycoproteins Yos9
SPBC660.11	tcg1	serine and arginine-rich splicing factor Tcg1
SPBC3H7.15	hhp1	serine/threonine protein kinase (CK1 family) Hhp1
SPAC1556.08c	cbs2	serine/threonine protein kinase AMPK (gamma) subunit Cbs2
SPAC1687.15	gsk3	serine/threonine protein kinase Gsk3
SPBC1778.10c	pdk1	serine/threonine protein kinase Ppk21/Pdk1
SPBC21.07c	ppk24	serine/threonine protein kinase Ppk24
SPCC162.10	ppk33	serine/threonine protein kinase Ppk33
SPCC4G3.08	psk1	serine/threonine protein kinase S6K family Psk1
SPAC1B9.02c	sck1	serine/threonine protein kinase S6K family Sck1
SPBC3B8.10c	nem1	serine/threonine protein phosphatase (Nem1-Spo7 complex) catalytic subunit Nem1
SPBC902.03	nem2	serine/threonine protein phosphatase (Nem1-Spo7 complex) regulatory subunit
SPBC646.13	sds23	serine/threonine protein phosphatase PP2A inhibitor Sds23/Moc1
SPCC4F11.02	ptc1	serine/threonine protein phosphatase PP2C catalytic subunit Ptc1
SPBC26H8.05c	pph3	serine/threonine protein phosphatase PP4 catalytic subunit Pph3
SPBC216.01c	psy2	serine/threonine protein phosphatase PP4 regulatory subunit 3 Psy2
SPBC3F6.01c	hpp5	serine/threonine protein phosphatase with TPR repeat Hpp5
SPBC13G1.08c	ash2	Set1C complex and Lid2 complex subunit Ash2-trithorax family
SPAC17G8.09	shg1	Set1C complex subunit Shg1
SPAC23H3.05c	swd1	Set1C complex WD repeat subunit Swd1
SPBC354.03	swd3	Set1C complex WD repeat subunit Swd3
SPCC188.07	ccq1	shelterin complex HEAT repeat subunit Ccq1
SPCC663.09c		short chain dehydrogenase, unknown specificity
SPCC18.03		shuttle craft like transcriptional repressor/ubiquitin-protein ligase E3
SPAC1071.04c	spc2	signal peptidase subunit Spc2
SPCC126.15c	sec65	signal recognition particle subunit Sec65
SPBC3H7.13	csc1	SIP/FAR complex FHA domain subunit Csc1
SPBC1773.01	csc3	SIP/FAR complex WD repeat (scaffold) subunit, striatin Csc3
SPBC19C2.14	smd3	Sm snRNP core protein Smd3
SPAC4G8.10	gos1	SNARE Gos1
SPAC31A2.13c	sft1	SNARE Sft1
SPAC823.05c	tlg2	SNARE Tlg2
SPAC3A12.06c		sodium/calcium exchanger
SPAC1002.07c	sat1	spermidine/spermine N1-acetyltransferase Sat1
SPAC9.13c	cwf16	splicing factor Cwf16
SPAC1D4.01	tls1	splicing factor Tls1
SPAC1F8.05	isp3	spore wall structural constituent Isp3
SPCC285.10c	ear1	SPRY domain membrane protein, specificity factor required for ubiquitination Ear1
SPBC16H5.04	snd301	SRP-independent ER targeting protein Snd3a
SPBC20F10.07	ltc1	sterol transfer protein Ltc1
SPBC1271.12	osh41	sterol transfer protein Osh41
SPBC646.08c	oss1	sterol transfer protein Oss1
SPBC2G5.06c	hmt2	sulfide-quinone oxidoreductase
SPAC4C5.04	rad31	SUMO activating enzyme E1-type Rad31
SPAC30D11.13	hus5	SUMO conjugating enzyme E2 Hus5/Ubc9
SPAC17A5.07c	ulp2	SUMO deconjugating cysteine peptidase Ulp2
SPAC23G3.10c	ssr3	SWI/SNF and RSC complex subunit Ssr3
SPCC550.12	arp6	Swr1 actin-like protein Arp6
SPBP35G2.13c	swc2	Swr1 complex histone chaperone module subunit Swc2
SPBC29A3.05	vps71	Swr1 complex histone chaperone module subunit Vps71
SPAC343.11c	msc1	Swr1 complex histone demethylase subunit Msc1
SPCC576.13	swc5	Swr1 complex subunit Swc5
SPAC890.02c	alp7	TACC protein Alp7
SPCP20C8.01c		tdk family toxin-antidote meiotic driver
SPCC1020.09	gnr1	Telomerase Cajal body protein WRAP53 orthlog, Gnr1
SPBC947.09	hsp3103	ThiJ domain protein, glyoxylase III
SPCC24B10.11c	tho7	THO complex subunit Tho7
SPBC27.06c	mgr2	TIM23 translocase complex subunit Mgr2
SPCC895.07	alp14	TOG/XMAP215 microtubule plus end tracking polymerase Alp14
SPCC162.12	tco89	TORC1 subunit Tco89
SPBC30D10.10c	tor1	TORC2 serine/threonine protein kinase Tor1
SPAC12G12.13c	cid14	TRAMP complex poly(A) polymerase subunit Cid14
SPAC25B8.09		trans-aconitate 3-methyltransferase
SPAC16A10.02	sub1	transcription coactivator PC4
SPBC18H10.04c	sce3	translation initiation factor
SPCC11E10.07c	gcn3	translation initiation factor eIF2B alpha subunit Gcn3
SPBC646.09c	int6	translation initiation factor eIF3e
SPCC553.12c		transmembrane transporter
SPCC285.14	trs130	TRAPP II complex subunit Trs130
SPAC1142.02c	sgt2	TRC complex (ER membrane insertion) TPR repeat subunit Sgt2
SPAC1B3.08		TREX2 complex subunit-like, poorly characterized, implicated in transcription or RNA surveillance
SPAC1A6.05c	ptl3	triacylglycerol lipase ptl3
SPAPYUK71.03c	tcb3	tricalbin, C2 domain protein (phospholipid binding) ER-plasma membrane tethering protein Tcb3
SPBC14C8.15		triglyceride lipase-cholesterol esterase
SPBC21C3.07c	trm140	tRNA (cytosine-3) methyltransferase Trm140
SPAC1805.03c	trm13	tRNA 2'-O-methyltransferase Trm13
SPCC16C4.06c	pus3	tRNA pseudouridine synthase Pus3
SPAC16.04	dus3	tRNA/mRNA dihydrouridine synthase Dus3
SPBC25H2.10c	tan1	tRNA/tRNA cytidine N-acetyltransferase adaptor Tan1
SPBC800.05c	atb2	tubulin alpha 2
SPAC890.07c	rmt1	type I protein arginine N-methyltransferase Rmt1
SPBC29A3.07c	sap14	U2 snRNP-associated protein SF3B14 Sap14
SPBC887.05c	cwf29	U2 snRNP-associated RNA-binding protein Cwf29
SPBP8B7.10c	utp16	U3 snoRNP-associated protein Utp16
SPCC613.10	qcr2	ubiquinol-cytochrome-c reductase complex core protein Qcr2
SPAPB2B4.07		ubiquitin family protein, human UBTD1 homolog
SPBC365.06	pmt3	ubiquitin-like protein modifier SUMO
SPAC328.02	dbl4	ubiquitin-protein ligase E3 involved in sporulation Dbl4
SPAC3A12.03c	meu34	ubiquitin-protein ligase E3 Meu34, human ZNRF3 homolog
SPBC14F5.10c		ubiquitin-protein ligase E3, unknown biological role, implicated in protein catabolic process
SPCC1442.07c	wss2	ubiquitin/metalloprotease fusion protein Udp7
SPAC2C4.15c	ubx2	UBX domain protein Ubx2
SPCC285.11	dsc5	UBX domain Sre1 cleavage protein
SPBC365.14c	uge1	UDP-glucose 4-epimerase Uge1
SPBC1289.08	uap1	UDP-N-acetylglucosamine diphosphorylase Uap1/Qri1
SPAC5D6.06c	alg14	UDP-N-acetylglucosamine transferase anchoring subunit Alg14
SPCC736.07c	uri1	unconventional prefoldin chaperone involved protein complex assembly Uri1
SPBC1861.06c	mug131	UPF0300 family protein 4
SPBC28F2.11	hmo1	upstream binding transcription factor, RNA polymerase I specific, Hmo1
SPAC29A4.13	ure6	urease accessory protein UreF
SPCC1223.09	uro1	uricase Uro1
SPAC227.14	yfh7	uridine kinase Yfh7
SPBC1683.06c	urh1	uridine ribohydrolase Urh1
SPAC167.05	dbs2	Usp (universal stress protein) family protein
SPCC794.10	ugp1	UTP-glucose-1-phosphate uridylyltransferase-like Ugp1
SPCC1795.02c	vcx1	vacuolar proton/calcium exchanger Vcx1
SPBC8D2.02c	vps68	vacuolar sorting protein Vps68
SPBC21B10.04c	vtc1	vacuolar transporter chaperone (VTC) complex, GTPase regulator subunit Vtc1
SPAC4F10.15c	wsp1	WASp homolog
SPCC553.04	cyp9	WD repeat containing cyclophilin family peptidyl-prolyl cis-trans isomerase Cyp9, implicated in mRNA splicing
SPAC17H9.19c	cdt2	WD repeat protein Cdt2
SPBC16H5.13	wdr7	WD repeat protein, human WDR7 ortholog, implicated vacuolar acidification, autophagy, or vacuole localization
SPCC1183.10	wtf10	wtf antidote-like meiotic drive suppressor Wtf10
SPBC11B10.08	wwm1	WW domain containing conserved fungal protein Wwm1
SPBC649.03	rhp14	XP-A family homolog Rhp14
SPBC1773.05c	tms1	xylitol dehydrogenase
SPAC13F5.07c	hpz2	zf PARP type zinc finger protein Hpz2
SPAC17C9.11c		zf-C2H2 type zinc finger protein/UBA domain protein
SPBC9B6.03	pib2	zf-FYVE type zinc finger protein and glutamine sensor Pib2
SPBC2A9.07c	hpz1	zf-PARP type zinc finger protein Hpz1, implicated in DNA metabolism
